# Genetically Increased Telomere Length and Aging-related Physical and Cognitive Traits in the UK Biobank

**DOI:** 10.1101/538124

**Authors:** Kathryn Demanelis, Lin Tong, Brandon L. Pierce

**Affiliations:** Department of Public Health Sciences, University of Chicago, Chicago, IL, USA; Department of Human Genetics, University of Chicago, Chicago, IL, USA; University of Chicago Comprehensive Cancer Center, Chicago, IL, USA

**Keywords:** Telomeres, aging, UK Biobank, Mendelian randomization, blood pressure, pulmonary function, polygenic scores

## Abstract

**Background:** Telomere length (TL) shortens over time in most human cell types and is a potential biomarker aging. However, the causal impact of TL on physical and cognitive phenotypes that decline with age has not been extensively examined. Using a Mendelian randomization (MR) approach, we utilized genetically increased TL (GI-TL) to estimate the impact of TL on aging-related traits among UK Biobank (UKB) participants.

**Methods:** We manually curated >50 aging-related traits from UKB and restricted to unrelated participants of British ancestry (n=337,522). We estimated GI-TL as a linear combination of nine TL-associated SNPs, each weighted by its previously-reported association with leukocyte TL. Regression models were used to assess the associations between GI-TL and each trait. We obtained MR estimates using the two-sample inverse variance weighted (IVW) approach.

**Results:** We identified 5 age-related traits associated with GI-TL (Bonferroni-corrected threshold p<0.001): pulse pressure (PP) (p=5.2×10^−14^), systolic blood pressure (SBP) (p=2.9×10^−15^), diastolic blood pressure (DBP) (p=5.5×10^−6^), forced expiratory volume (FEV1) (p= p=0.0001), and forced vital capacity (FVC) (p=3.8×10^−6^). Under MR assumptions, one standard deviation increase in TL (∼1200 base pairs) increased PP, SBP, and DBP by 1.5, 2.3, and 0.8 mmHg, respectively, while FEV1 and FVC increased by 34.7 and 52.2 mL, respectively. The observed associations appear unlikely to be due to selection bias based on analyses including inverse probability weights and analyses of simulated data.

**Conclusions:** These findings suggest that longer TL increases pulmonary function and blood pressure traits. Further research is necessary to evaluate TL in cardiovascular and pulmonary age-related decline.

**KEY MESSAGES:**

- Telomere length (TL) is a potential biomarker and cause of aging, however, the causal relationship between TL and aging-related traits has not been thoroughly examined using a Mendelian randomization (MR) approach.
- We evaluated genetically increased TL (GI-TL) and its association with over 50 aging-related traits in the UK Biobank cohort using regression models and MR approaches.
- Pulmonary function (FEV1 and FVC) and blood pressure (SBP, DBP, and PP) traits were positively associated with GI-TL in the expected and unexpected direction, respectively.
- Using inverse probability weights to account for the non-representativeness of the UKB, our observed associations for GI-TL with blood pressure traits and pulmonary function persisted.
- Using simulated data to examine study selection as a potential source of collider bias, we concluded that selection bias was unlikely to explain the observed associations.
