## Supplementary material for "Genetically Increased Telomere Length and Aging-related Physical and Cognitive Traits in the UK Biobank": Table 1

### Sheet: Sheet1
Table 1. Description of SNPs used to compute genetically increased TL (GI-TL) and in MR meta-analysis.
				Long Allele Frequency		Effect on LTL from ENGAGE
SNP	Chromosome	Locus	Long Allele	ENGAGE	UK Biobank	β	se	Basepairs	p
rs11125529	2	ACYP2	A	0.14	0.142	0.056	0.0101264	66.9	4.5x10-8
rs10936599	3	TERC	C	0.75	0.755	0.097	0.0083379	117.3	2.5x10-31
rs2736100	5	TERT	C	0.51	0.503	0.078	0.0087382	94.2	4.4x10-19
rs7675998	4	NAF1	G	0.78	0.781	0.074	0.0091217	89.7	4.3x10-16
rs9420907	10	OBFC1	C	0.13	0.131	0.069	0.0104831	82.8	6.9x10-11
rs2535913	14	DCAF4	G	0.66	0.681	0.035	0.0075138	41.8	4.4x10-6
rs3027234	17	CTC1	C	0.79	0.773	0.021	0.009063	25.2	2.1x10-2
rs8105767	19	ZNF208	G	0.29	0.286	0.048	0.007831	57.6	1.1x10-9
rs755017	20	RTEL1	G	0.13	0.134	0.062	0.0105834	74.1	6.7x10-9
1. All effects reported for allele associated with longer leukocyte telomere length (LTL) from the ENGAGE consortium.
2. β corresponds one standard deviation (sd) increase in GI-TL (one sd in GI-TL is approximately 1,200 basepairs).
3. Basepair conversion obtained from ENGAGE consortium (Codd et al 2013).
