## Supplementary material for "Genetically Increased Telomere Length and Aging-related Physical and Cognitive Traits in the UK Biobank": Table 2

### Sheet: Sheet1
Table 2. Reported associations between genetically increased telomere length (GI-TL) and aging-related traits.
Domain	Aging-related Trait	N	mean (sd)	Absent	Present	Direction with Age	βGI-TL (95% CI)	OR (95% CI)
General Health
	Long-standing illness, disability or infirmity	329988		222,690 (67.5%)	107,298 (32.5%)	Positive		1.04 (0.98, 1.12)
	Other serious medical condition/disability	331595		263,527 (79.5%)	68,068 (20.5%)	Positive		1.05 (0.97, 1.13)
	Fair or Poor Health Rating (good/excellent vs. poor/fair)	336354		253,736 (75.4%)	82,618 (24.6%)	Positive		1.07 (1.00, 1.15) *
	Frailty Score (%)	304666	10.21 (6.80)			Positive	0.20 (-0.01, 0.41)
Anthropometry
	Body mass index (kg/m2) (BMI)	336055	27.37 (4.66)			Positive	-0.08 (-0.22, 0.06)
	Body fat percentage (%)	331436	31.35 (8.52)			Positive	-0.30 (-0.49, -0.10) **
	Trunk fat percentage (%)	331327	31.11 (7.96)			Positive	-0.33 (-0.55, -0.11) **
	Waist to hip ratio	336279	0.87 (0.09)			Positive	0.00 (0.00, 0.00)
	Weight gained compared with 1 year ago	281487		188,497 (67.0%)	92,990 (33.0%)	Negative		0.97 (0.90, 1.04)
	Weight lost compared with 1 year ago	239140		188,497 (78.8%)	50,643 (21.2%)	Negative		1.01 (0.92, 1.10)
Cardiovascular
	Central arterial stiffness (ASI)	109864	9.35 (3.06)			Positive	0.20 (0.04, 0.35) *
	Diastolic blood pressure (mmHg)	317811	83.24 (10.84)			Positive	0.77 (0.44, 1.10) ***
	Pulse rate (beats per minute)	317499	69.18 (11.09)			Positive	-0.24 (-0.59, 0.10)
	Systolic blood pressure (mmHg)	317691	139.66 (19.63)			Positive	2.30 (1.73, 2.87) ***
	Pulse pressure (mmHg)	317492	56.41 (13.79)			Positive	1.50 (1.11, 1.89) ***
Cognitive
	Fluid Intelligence (score)	108933	6.18 (2.10)			Negative	-0.11 (-0.22, 0.00) *
	Poor result pairs matching (>= 2 incorrect)	336728		151,992 (45.1%)	184,736 (54.9%)	Positive		1.04 (0.98, 1.10)
	Maximum digits remembered (n)	34973	6.72 (1.33)			Negative	-0.09 (-0.22, 0.03)
Pulmonary
	Forced expiration volume (mL) (FEV1)	307517	2847.37 (781.27)			Negative	34.72 (16.87, 52.58) ***
	Forced vital capacity (mL) (FVC)	307518	3759.36 (993.00)			Negative	52.23 (30.07, 74.38) ***
	FEV1/FVC (%)	306712	75.91 (6.82)			Negative	-0.06 (-0.27, 0.15)
	Peak expiratory flow (L/min) (PEF1)	303214	397.93 (127.45)			Negative	1.90 (-1.28, 5.09)
	Shortness of breath walking on level ground	109626		98,137 (89.5%)	11,489 (10.5%)	Positive		0.97 (0.82, 1.15)
	Wheeze or whistling in the chest in last year	331583		262,943 (79.3%)	68,640 (20.7%)	Positive		0.92 (0.85, 0.99) *
Activity
	Basal metabolic rate (KJ)	331517	6643.89 (1363.57)			Negative	18.21 (-7.14, 43.57)
	Slow walking pace (steady/brisk vs. slow)	335680		310,506 (92.5%)	25,174 (7.5%)	Positive		0.99 (0.88, 1.12)
	No exercise past four weeks	261737		242,144 (92.5%)	19,593 (7.5%)	Negative		1.01 (0.89, 1.15)
Musculoskeletal
	Average hand grip strength (kg)	335328	30.88 (10.99)			Negative	-0.16 (-0.37, 0.06)
	Bone mineral density (T-score)	298821	-0.37 (1.12)			Negative	-0.00 (-0.04, 0.03)
	Fracture in past five years	335919		303,692 (90.4%)	32,227 (9.6%)	Positive		1.08 (0.97, 1.19)
	Falls in the last year	336949		270,755 (80.4%)	66,194 (19.6%)	Positive		0.97 (0.90, 1.04)
Sleep
	Nap during day (never/rarely vs. sometimes/usually)	337410		190,656 (56.5%)	146,754 (43.5%)	Positive		0.95 (0.90, 1.02)
	Sleep duration (hours)	335011	7.18 (1.06)			Positive	-0.01 (-0.05, 0.02)
	Trouble falling asleep (never vs. sometimes/usually)	337302		80,517 (23.9%)	256,785 (76.1%)	Positive		1.04 (0.97, 1.12)
Sensory
	Cataract	93873		84,780 (90.3%)	9093 (9.7%)	Positive		0.99 (0.81, 1.21)
	Glaucoma	89385		84,780 (94.8%)	4605 (5.2%)	Positive		0.98 (0.75, 1.28)
	Macular degeneration	86735		84,780 (97.7%)	1955 (2.3%)	Positive		1.02 (0.68, 1.53)
	Wears glasses or contacts	337256		35,942 (10.7%)	301,314 (89.3%)	Positive		1.10 (0.99, 1.23)
	Difficulty hearing with background noise	331086		205,838 (62.2%)	125,248 (37.8%)	Positive		0.97 (0.91, 1.03)
	Difficulty hearing	324295		239,268 (73.8%)	85,027 (26.2%)	Positive		0.98 (0.92, 1.06)
Oral
	Bleeding gums	238206		204,457 (85.8%)	33,749 (14.2%)	Negative		1.08 (0.98, 1.20)
	Dentures	248434		204,457 (82.3%)	43,977 (17.7%)	Positive		1.03 (0.93, 1.13)
	Loose teeth	211821		204,457 (96.5%)	7364 (3.5%)	Positive		0.74 (0.60, 0.92) **
	Mouth ulcers	238906		204,457 (85.6%)	34,449 (14.4%)	Negative		1.11 (1.00, 1.23) *
	Painful gums	210709		204,457 (97.0%)	6252 (3.0%)	Positive		0.77 (0.61, 0.96) *
	Toothache	210680		204,457 (97.0%)	6223 (3.0%)	Negative		1.04 (0.83, 1.31)
Pain
	Back pain	176306		136,301 (77.3%)	40,005 (22.7%)	Positive		1.00 (0.90, 1.10)
	Headache	203368		136,301 (67.0%)	67,067 (33.0%)	Negative		0.97 (0.89, 1.05)
	Hip pain	145621		136,301 (93.6%)	9320 (6.4%)	Positive		0.91 (0.75, 1.09)
	Knee pain	156704		136,301 (87.0%)	20,403 (13.0%)	Positive		1.04 (0.91, 1.19)
	Neck or shoulder pain	185354		136,301 (73.5%)	49,053 (26.5%)	Positive		1.11 (1.02, 1.22) *
	Other pain	151139		136,301 (90.2%)	14,838 (9.8%)	Negative		0.96 (0.83, 1.12)
1. Reported β and OR corresponds to one standard deviation (sd) increase in GI-TL (one sd in GI-TL is approximately 1,200 basepairs).
2. Depending on aging-related phenotype, linear or logistic models were analyzed. All models were adjusted for age, sex, and genotyping PCs (1-10).
3. Three reported significance thresholds: bonferroni-corrected significance p < 0.001 (***), p < 0.01 (**), and p < 0.05 (*).
