## Supplemental Tables for "Genetically Increased Telomere Length and Aging-related Physical and Cognitive Traits in the UK Biobank"

### Sheet: Table S1
Table S1. Reported associations between genetically increased telomere length (GI-TL) and age-related traits stratified by gender.
		Men						Women
Domain	Aging-related Trait	n	mean (sd)	Absent	Present	βGI-TL (95% CI)	ORGI-TL (95% CI)	n	mean	Absent	Present	βGI-TL (95% CI)	ORGI-TL (95% CI)
General Health
	Long-standing illness, disability or infirmity	153145		98,659 (64.4%)	54,486 (35.6%)		1.09 (0.99, 1.20)	176,843		124,031 (70.1%)	52,812 (29.9%)		1.00 (0.91, 1.10)
	Other serious medical condition/disability	154012		121,489 (78.9%)	32,523 (21.1%)		1.10 (0.99, 1.23)	177,583		142,038 (80.0%)	35,545 (20.0%)		1.00 (0.90, 1.11)
	Fair or Poor Health Rating (good/excellent vs. poor/fair)	155700		113,045 (72.6%)	42,655 (27.4%)		1.05 (0.95, 1.16)	180,654		140,691 (77.9%)	39,963 (22.1%)		1.10 (0.99, 1.21)
	Frailty Score (%)	141507	10.28 (6.82)			0.14 (-0.18, 0.45)		163,159	10.15 (6.78)			0.25 (-0.03, 0.54)
Anthropometry
	Body mass index (kg/m2) (BMI)	155609	27.81 (4.16)			-0.08 (-0.27, 0.10)		180,446	26.99 (5.03)			-0.08 (-0.29, 0.13)
	Body fat percentage (%)	153138	25.27 (5.79)			-0.36 (-0.62, -0.11) **		178,298	36.57 (6.86)			-0.24 (-0.52, 0.05)
	Trunk fat percentage (%)	153237	27.61 (6.69)			-0.43 (-0.72, -0.13) **		178,090	34.13 (7.73)			-0.25 (-0.57, 0.07)
	Waist to hip ratio	155650	0.94 (0.06)			0.00 (0.00, 0.00)		180,629	0.82 (0.07)			0.00 (0.00, 0.01) **
	Weight gained compared with 1 year ago	130925		96,023 (73.3%)	34,902 (26.7%)		1.00 (0.89, 1.11)	150,562		92,474 (61.4%)	58,088 (38.6%)		0.95 (0.87, 1.05)
	Weight lost compared with 1 year ago	118767		96,023 (80.8%)	22,744 (19.2%)		0.98 (0.86, 1.12)	120,373		92,474 (76.8%)	27,899 (23.2%)		1.03 (0.91, 1.16)
Cardiovascular
	Central arterial stiffness (ASI)	51426	9.99 (2.89)			0.31 (0.09, 0.52) **		58,438	8.79 (3.09)			0.11 (-0.11, 0.32)
	Diastolic blood pressure (mmHg)	147291	85.10 (10.65)			0.69 (0.21, 1.18) **		170,520	81.64 (10.75)			0.85 (0.39, 1.30) ***
	Pulse rate (beats per minute)	147161	68.05 (11.66)			-0.28 (-0.81, 0.26)		170,338	70.16 (10.47)			-0.21 (-0.65, 0.24)
	Systolic blood pressure (mmHg)	147280	142.69 (18.34)			1.91 (1.10, 2.72) ***		170,411	137.03 (20.32)			2.65 (1.86, 3.45) ***
	Pulse pressure (mmHg)	147152	57.58 (12.86)			1.16 (0.61, 1.71) ***		170,340	55.40 (14.47)			1.79 (1.25, 2.34) ***
Cognitive
	Fluid Intelligence (score)	50649	6.30 (2.18)			-0.05 (-0.22, 0.11)		58,284	6.08 (2.02)			-0.16 (-0.31, -0.02) *
	Poor result pairs matching (>= 2 incorrect)	155854		72,254 (46.4%)	83,600 (53.6%)		1.06 (0.97, 1.16)	180,874		79,738 (44.1%)	101,136 (55.9%)		1.02 (0.94, 1.11)
	Maximum digits remembered (n)	16151	6.84 (1.33)			-0.14 (-0.32, 0.04)		18,822	6.62 (1.31)			-0.06 (-0.22, 0.11)
Pulmonary
	Forced expiration volume (mL) (FEV1)	141082	3343.96 (738.60)			51.62 (20.62, 82.61) **		166,435	2426.42 (528.33)			20.56 (0.69, 40.42) *
	Forced vital capacity (mL) (FVC)	141083	4445.26 (889.39)			79.35 (41.08, 117.61) ***		166,435	3177.95 (643.85)			29.44 (4.54, 54.34) *
	FEV1/FVC (%)	140682	75.29 (7.16)			-0.14 (-0.47, 0.19)		166,030	76.43 (6.48)			0.01 (-0.27, 0.28)
	Peak expiratory flow (L/min) (PEF1)	138985	476.05 (125.34)			2.18 (-3.46, 7.82)		164,229	331.82 (84.61)			1.67 (-1.77, 5.10)
	Shortness of breath walking on level ground	51128		46,637 (91.2%)	4491 (8.8%)		1.03 (0.78, 1.36)	58,498		51,500 (88.0%)	6998 (12.0%)		0.93 (0.74, 1.16)
	Wheeze or whistling in the chest in last year	153148		119,230 (77.9%)	33,918 (22.1%)		0.89 (0.80, 0.99) *	178,435		143,713 (80.5%)	34,722 (19.5%)		0.94 (0.85, 1.05)
Activity
	Basal metabolic rate (KJ)	153215	7796.46 (1019.19)			40.21 (-4.39, 84.81)		178,302	5653.48 (664.85)			-1.08 (-28.35, 26.18)
	Slow walking pace (steady/brisk vs. slow)	155391		144,055 (92.7%)	11,336 (7.3%)		1.07 (0.90, 1.27)	180,289		166,451 (92.3%)	13,838 (7.7%)		0.93 (0.80, 1.09)
	No exercise past four weeks	116167		108,121 (93.1%)	8046 (6.9%)		1.02 (0.83, 1.24)	145,570		134,023 (92.1%)	11,547 (7.9%)		1.01 (0.85, 1.20)
Musculoskeletal
	Average hand grip strength (kg)	155292	39.58 (8.68)			-0.24 (-0.61, 0.13)		180,036	23.38 (6.19)			-0.09 (-0.33, 0.15)
	Bone mineral density (T-score)	137742	-0.11 (1.16)			-0.03 (-0.09, 0.02)		161,079	-0.59 (1.04)			0.02 (-0.02, 0.07)
	Fracture in past five years	155368		141,928 (91.3%)	13,440 (8.7%)		1.15 (0.98, 1.35)	180,551		161,764 (89.6%)	18,787 (10.4%)		1.03 (0.90, 1.18)
	Falls in the last year	155968		131,487 (84.3%)	24,481 (15.7%)		0.96 (0.85, 1.09)	180,981		139,268 (77.0%)	41,713 (23.0%)		0.97 (0.88, 1.07)
Sleep
	Nap during day (never/rarely vs. sometimes/usually)	156205		79,205 (50.7%)	77,000 (49.3%)		1.00 (0.91, 1.10)	181,205		111,451 (61.5%)	69,754 (38.5%)		0.92 (0.84, 1.00) *
	Sleep duration (hours)	155287	7.15 (1.04)			-0.02 (-0.07, 0.03)		179,724	7.19 (1.07)			-0.01 (-0.05, 0.04)
	Trouble falling asleep (never vs. sometimes/usually)	156111		47,308 (30.3%)	108,803 (69.7%)		0.98 (0.89, 1.08)	181,191		33,209 (18.3%)	147,982 (81.7%)		1.13 (1.01, 1.25) *
Sensory
	Cataract	42576		38,997 (91.6%)	3579 (8.4%)		0.95 (0.69, 1.29)	51,297		45,783 (89.3%)	5514 (10.7%)		1.03 (0.79, 1.33)
	Glaucoma	41435		38,997 (94.1%)	2438 (5.9%)		0.73 (0.51, 1.06)	47,950		45,783 (95.5%)	2167 (4.5%)		1.35 (0.92, 2.00)
	Macular degeneration	39742		38,997 (98.1%)	745 (1.9%)		0.94 (0.49, 1.80)	46,993		45,783 (97.4%)	1210 (2.6%)		1.08 (0.64, 1.80)
	Wears glasses or contacts	156131		19,485 (12.5%)	136,646 (87.5%)		1.08 (0.94, 1.26)	181,125		16,457 (9.1%)	164,668 (90.9%)		1.12 (0.96, 1.31)
	Difficulty hearing with background noise	153468		86,046 (56.1%)	67,422 (43.9%)		1.00 (0.91, 1.10)	177,618		119,792 (67.4%)	57,826 (32.6%)		0.93 (0.85, 1.02)
	Difficulty hearing	151009		103,558 (68.6%)	47,451 (31.4%)		1.04 (0.94, 1.15)	173,286		135,710 (78.3%)	37,576 (21.7%)		0.92 (0.83, 1.02)
Oral
	Bleeding gums	109652		96,694 (88.2%)	12,958 (11.8%)		1.11 (0.94, 1.31)	128,554		107,763 (83.8%)	20,791 (16.2%)		1.07 (0.94, 1.22)
	Dentures	119091		96,694 (81.2%)	22,397 (18.8%)		1.00 (0.87, 1.14)	129,343		107,763 (83.3%)	21,580 (16.7%)		1.07 (0.93, 1.22)
	Loose teeth	100623		96,694 (96.1%)	3929 (3.9%)		0.89 (0.67, 1.19)	111,198		107,763 (96.9%)	3435 (3.1%)		0.61 (0.45, 0.82) **
	Mouth ulcers	110884		96,694 (87.2%)	14,190 (12.8%)		1.11 (0.94, 1.30)	128,022		107,763 (84.2%)	20,259 (15.8%)		1.11 (0.97, 1.27)
	Painful gums	98986		96,694 (97.7%)	2292 (2.3%)		0.95 (0.66, 1.37)	111,723		107,763 (96.5%)	3960 (3.5%)		0.68 (0.51, 0.90) **
	Toothache	100011		96,694 (96.7%)	3317 (3.3%)		0.88 (0.65, 1.20)	110,669		107,763 (97.4%)	2906 (2.6%)		1.26 (0.90, 1.75)
Pain
	Back pain	86628		65,332 (75.4%)	21,296 (24.6%)		0.90 (0.78, 1.03)	89,678		70,969 (79.1%)	18,709 (20.9%)		1.12 (0.97, 1.29)
	Headache	90020		65,332 (72.6%)	24,688 (27.4%)		0.99 (0.87, 1.14)	113,348		70,969 (62.6%)	42,379 (37.4%)		0.95 (0.85, 1.06)
	Hip pain	69164		65,332 (94.5%)	3832 (5.5%)		0.69 (0.52, 0.92) *	76,457		70,969 (92.8%)	5488 (7.2%)		1.10 (0.86, 1.41)
	Knee pain	76482		65,332 (85.4%)	11,150 (14.6%)		1.07 (0.89, 1.28)	80,222		70,969 (88.5%)	9253 (11.5%)		1.02 (0.84, 1.24)
	Neck or shoulder pain	89023		65,332 (73.4%)	23,691 (26.6%)		1.13 (0.99, 1.29)	96,331		70,969 (73.7%)	25,362 (26.3%)		1.10 (0.97, 1.26)
	Other pain	71377		65,332 (91.5%)	6045 (8.5%)		1.08 (0.86, 1.37)	79,762		70,969 (89.0%)	8793 (11.0%)		0.88 (0.72, 1.08)
1. Reported β and OR corresponds to one standard deviation (sd) increase in GI-TL (one sd in GI-TL is approximately 1,200 basepairs).
2. Depending on aging-related phenotype, linear or logistic models were analyzed. All models were adjusted for age and genotyping PCs (1-10).
3. Three reported significance thresholds: bonferroni-corrected significance p < 0.001 (***), p < 0.01 (**), and p < 0.05 (*).

### Sheet: Table S2
Table S2. Reported associations between genetically increased telomere length (GI-TL) and age-related traits stratified by median age (< or ≥ 58 years).
		< 58 years						≥ 58 years
Domain	Aging-related Trait	N	mean (sd)	Absent	Present	βGI-TL (95% CI)	ORGI-TL (95% CI)	N	mean	Absent	Present	βGI-TL (95% CI)	ORGI-TL (95% CI)
General Health
	Long-standing illness, disability or infirmity	155475		113,050 (72.7%)	42,425 (27.3%)		1.02 (0.92, 1.13)	174513		109,640 (62.8%)	64,873 (37.2%)		1.06 (0.97, 1.16)
	Other serious medical condition/disability	156129		129,469 (82.9%)	26,660 (17.1%)		1.09 (0.97, 1.22)	175466		134,058 (76.4%)	41,408 (23.6%)		1.02 (0.92, 1.12)
	Fair or Poor Health Rating (good/excellent vs. poor/fair)	158188		119,727 (75.7%)	38,461 (24.3%)		1.03 (0.93, 1.15)	178166		134,009 (75.2%)	44,157 (24.8%)		1.11 (1.01, 1.22) *
	Frailty Score (%)	143382	8.94 (6.27)			0.11 (-0.18, 0.39)		161284	11.33 (7.05)			0.28 (-0.02, 0.59)
Anthropometry
	Body mass index (kg/m2) (BMI)	158025	27.18 (4.84)			-0.04 (-0.25, 0.17)		178030	27.53 (4.50)			-0.12 (-0.31, 0.06)
	Body fat percentage (%)	156358	30.59 (8.67)			-0.16 (-0.45, 0.13)		175078	32.03 (8.33)			-0.42 (-0.67, -0.16) **
	Trunk fat percentage (%)	156328	30.23 (8.16)			-0.18 (-0.51, 0.15)		174999	31.90 (7.69)			-0.47 (-0.76, -0.18) **
	Waist to hip ratio	158085	0.86 (0.09)			0.00 (0.00, 0.00)		178194	0.88 (0.09)			0.00 (0.00, 0.00)
	Weight gained compared with 1 year ago	131225		83,051 (63.3%)	48,174 (36.7%)		0.98 (0.88, 1.08)	150262		105,446 (70.2%)	44,816 (29.8%)		0.97 (0.87, 1.07)
	Weight lost compared with 1 year ago	107799		83,051 (77.0%)	24,748 (23.0%)		1.01 (0.89, 1.14)	131341		105,446 (80.3%)	25,895 (19.7%)		1.01 (0.89, 1.14)
Cardiovascular
	Central arterial stiffness (ASI)	48879	8.76 (2.76)			0.17 (-0.04, 0.38)		60985	9.83 (3.20)			0.21 (-0.01, 0.43)
	Diastolic blood pressure (mmHg)	148931	82.67 (10.87)			0.76 (0.27, 1.24) **		168880	83.75 (10.79)			0.75 (0.29, 1.21) **
	Pulse rate (beats per minute)	148844	69.07 (10.88)			-0.07 (-0.57, 0.42)		168655	69.28 (11.27)			-0.39 (-0.87, 0.08)
	Systolic blood pressure (mmHg)	148982	133.66 (17.77)			2.00 (1.23, 2.77) ***		168709	144.95 (19.67)			2.53 (1.70, 3.36) ***
	Pulse pressure (mmHg)	148864	50.97 (10.97)			1.18 (0.70, 1.66) ***		168628	61.22 (14.24)			1.78 (1.19, 2.38) ***
Cognitive
	Fluid Intelligence (score)	49006	6.35 (2.13)			-0.14 (-0.31, 0.03)		59927	6.04 (2.06)			-0.10 (-0.24, 0.05)
	Poor result pairs matching (>= 2 incorrect)	158409		81,869 (51.7%)	76,540 (48.3%)		1.08 (0.98, 1.18)	178319		70,123 (39.3%)	108,196 (60.7%)		1.00 (0.92, 1.09)
	Maximum digits remembered (n)	16239	6.87 (1.31)			-0.12 (-0.3, 0.06)		18734	6.59 (1.33)			-0.08 (-0.25, 0.09)
Pulmonary
	Forced expiration volume (mL) (FEV1)	147333	3091.01 (774.82)			16.97 (-9.38, 43.33)		160184	2623.26 (717.49)			49.65 (25.47, 73.82) ***
	Forced vital capacity (mL) (FVC)	147332	4018.57 (995.55)			31.45 (-1.49, 64.4)		160186	3520.96 (928.84)			69.87 (40.07, 99.67) ***
	FEV1/FVC (%)	147105	77.17 (6.32)			-0.11 (-0.40, 0.18)		159607	74.75 (7.06)			-0.02 (-0.33, 0.28)
	Peak expiratory flow (L/min) (PEF1)	145659	425.32 (125.89)			0.38 (-4.22, 4.97)		157555	372.60 (123.57)			3.11 (-1.31, 7.53)
	Shortness of breath walking on level ground	48807		44,421 (91.0%)	4386 (9.0%)		1.09 (0.82, 1.44)	60819		53,716 (88.3%)	7103 (11.7%)		0.90 (0.72, 1.12)
	Wheeze or whistling in the chest in last year	155774		124,325 (79.8%)	31,449 (20.2%)		0.97 (0.86, 1.08)	175809		138,618 (78.8%)	37,191 (21.2%)		0.87 (0.79, 0.97) *
Activity
	Basal metabolic rate (KJ)	156396	6757.64 (1416.43)			22.22 (-16.29, 60.73)		175121	6542.30 (1306.22)			12.87 (-20.50, 46.25)
	Slow walking pace (steady/brisk vs. slow)	158046		149,682 (94.7%)	8364 (5.3%)		1.00 (0.82, 1.22)	177634		160,824 (90.5%)	16,810 (9.5%)		0.99 (0.86, 1.14)
	No exercise past four weeks	122379		112,793 (92.2%)	9586 (7.8%)		1.05 (0.87, 1.27)	139358		129,351 (92.8%)	10,007 (7.2%)		0.97 (0.81, 1.17)
Musculoskeletal
	Average hand grip strength (kg)	157706	32.69 (11.14)			-0.05 (-0.37, 0.27)		177622	29.27 (10.60)			-0.26 (-0.55, 0.02)
	Bone mineral density (T-score)	140033	-0.25 (1.09)			0.01 (-0.04, 0.06)		158788	-0.47 (1.14)			-0.01 (-0.06, 0.04)
	Fracture in past five years	157816		142,941 (90.6%)	14,875 (9.4%)		1.07 (0.92, 1.24)	178103		160,751 (90.3%)	17,352 (9.7%)		1.08 (0.94, 1.24)
	Falls in the last year	158438		130,801 (82.6%)	27,637 (17.4%)		0.99 (0.88, 1.12)	178511		139,954 (78.4%)	38,557 (21.6%)		0.95 (0.86, 1.05)
Sleep
	Nap during day (never/rarely vs. sometimes/usually)	158670		100,729 (63.5%)	57,941 (36.5%)		0.90 (0.82, 0.98) *	178740		89,927 (50.3%)	88,813 (49.7%)		1.01 (0.93, 1.10)
	Sleep duration (hours)	157595	7.1 (1.01)			0.01 (-0.03, 0.05)		177416	7.24 (1.10)			-0.03 (-0.08, 0.01)
	Trouble falling asleep (never vs. sometimes/usually)	158645		42,675 (26.9%)	115,970 (73.1%)		1.00 (0.90, 1.10)	178657		37,842 (21.2%)	140,815 (78.8%)		1.08 (0.98, 1.20)
Sensory
	Cataract	41333		39,881 (96.5%)	1452 (3.5%)		0.77 (0.48, 1.23)	52540		44,899 (85.5%)	7641 (14.5%)		1.04 (0.84, 1.30)
	Glaucoma	40864		39,881 (97.6%)	983 (2.4%)		0.54 (0.31, 0.94) *	48521		44,899 (92.5%)	3622 (7.5%)		1.16 (0.86, 1.58)
	Macular degeneration	40309		39,881 (98.9%)	428 (1.1%)		0.88 (0.38, 2.06)	46426		44,899 (96.7%)	1527 (3.3%)		1.06 (0.67, 1.67)
	Wears glasses or contacts	158568		29,781 (18.8%)	128,787 (81.2%)		1.10 (0.98, 1.25)	178688		6161 (3.4%)	172,527 (96.6%)		1.11 (0.88, 1.39)
	Difficulty hearing with background noise	155776		105,086 (67.5%)	50,690 (32.5%)		0.89 (0.81, 0.98) *	175310		100,752 (57.5%)	74,558 (42.5%)		1.04 (0.95, 1.13)
	Difficulty hearing	152435		121,679 (79.8%)	30,756 (20.2%)		0.98 (0.87, 1.09)	171860		117,589 (68.4%)	54,271 (31.6%)		0.99 (0.90, 1.08)
Oral
	Bleeding gums	123216		103,169 (83.7%)	20,047 (16.3%)		1.17 (1.02, 1.34) *	114990		101,288 (88.1%)	13,702 (11.9%)		0.97 (0.83, 1.14)
	Dentures	111508		103,169 (92.5%)	8339 (7.5%)		1.00 (0.82, 1.23)	136926		101,288 (74.0%)	35,638 (26.0%)		1.03 (0.93, 1.15)
	Loose teeth	105771		103,169 (97.5%)	2602 (2.5%)		0.80 (0.56, 1.13)	106050		101,288 (95.5%)	4762 (4.5%)		0.71 (0.55, 0.92) *
	Mouth ulcers	120721		103,169 (85.5%)	17,552 (14.5%)		1.18 (1.02, 1.36) *	118185		101,288 (85.7%)	16,897 (14.3%)		1.04 (0.90, 1.21)
	Painful gums	106228		103,169 (97.1%)	3059 (2.9%)		0.83 (0.60, 1.15)	104481		101,288 (96.9%)	3193 (3.1%)		0.71 (0.52, 0.98) *
	Toothache	106620		103,169 (96.8%)	3451 (3.2%)		1.10 (0.81, 1.49)	104060		101,288 (97.3%)	2772 (2.7%)		0.98 (0.70, 1.37)
Pain
	Back pain	79096		62,058 (78.5%)	17,038 (21.5%)		0.99 (0.85, 1.15)	97210		74,243 (76.4%)	22,967 (23.6%)		1.00 (0.88, 1.15)
	Headache	102480		62,058 (60.6%)	40,422 (39.4%)		0.98 (0.87, 1.10)	100888		74,243 (73.6%)	26,645 (26.4%)		0.95 (0.84, 1.08)
	Hip pain	65153		62,058 (95.2%)	3095 (4.8%)		1.13 (0.81, 1.56)	80468		74,243 (92.3%)	6225 (7.7%)		0.81 (0.64, 1.02)
	Knee pain	70067		62,058 (88.6%)	8009 (11.4%)		0.95 (0.77, 1.17)	86637		74,243 (85.7%)	12,394 (14.3%)		1.11 (0.93, 1.31)
	Neck or shoulder pain	82740		62,058 (75.0%)	20,682 (25%)		1.05 (0.91, 1.21)	102614		74,243 (72.4%)	28,371 (27.6%)		1.16 (1.03, 1.31) *
	Other pain	69275		62,058 (89.6%)	7217 (10.4%)		1.06 (0.85, 1.32)	81864		74,243 (90.7%)	7621 (9.3%)		0.88 (0.71, 1.08)
1. Reported β and OR corresponds to one standard deviation (sd) increase in GI-TL (one sd in GI-TL is approximately 1,200 basepairs).
2. Depending on aging-related phenotype, linear or logistic models were analyzed. All models were adjusted for age, sex, and genotyping PCs (1-10).
3. Three reported significance thresholds: bonferroni-corrected significance p < 0.001 (***), p < 0.01 (**), and p < 0.05 (*).

### Sheet: Table S3
Table S3. Genetically increased TL (GI-TL) and mortality among UK Biobank participants.
	Overall (n=9196)		Coronary Artery Disease (n=1053)		Cerebrovascular Diseases (n=327)		Chronic Lower Respiratory Disease (n=227)		Idiopathic Pulmonary Fibrosis (n=106)
	HR (95%CI)	p	HR (95%CI)	p	HR (95%CI)	p	HR (95%CI)	p	HR (95%CI)	p
GI-TL	1.12 (0.94, 1.34)	0.2135	0.91 ( 0.53, 1.55)	0.7285	1.93 (0.74, 5.04)	0.1821	0.38 (0.12, 1.18)	0.0943	0.10 (0.02, 0.55)	0.008
TL SNPs
rs11125529 (ACYP2)	1.00 (0.96, 1.04)	0.8593	0.98 (0.86, 1.11)	0.7035	0.94 (0.75, 1.18)	0.5814	0.93 (0.71, 1.22)	0.606	1.24 (0.87, 1.77)	0.2411
rs10936599 (TERC)	0.98 (0.95,1.02)	0.3737	1.04 (0.94, 1.15)	0.4377	1.04 (0.87, 1.24)	0.6763	0.82 (0.67, 1.01)	0.0604	0.82 (0.61, 1.11)	0.2003
rs2736100 (TERT)	1.00 (0.98, 1.03)	0.7941	1.01 (0.92, 1.10)	0.8874	1.20 (1.03, 1.40)	0.023	0.97 (0.80, 1.16)	0.7271	0.75 (0.57, 0.99)	0.043
rs7675998 (NAF1)	1.02 (0.99, 1.06)	0.183	0.90 (0.81, 0.99)	0.0296	1.05 (0.87, 1.27)	0.6117	1.14 (0.90, 1.43)	0.2762	0.89 (0.65, 1.21)	0.4503
rs9420907 (OBFC1)	1.04 (1.00, 1.09)	0.0541	0.98 (0.86, 1.12)	0.7872	1.06 (0.85, 1.32)	0.6164	0.65 (0.47, 0.90)	0.0099	0.93 (0.62, 1.41)	0.7361
rs2535913 (DCAF4)	1.03 (1.00, 1.07)	0.0345	1.15 (1.05, 1.26)	0.0036	1.02 (0.86, 1.20)	0.8372	1.05 (0.86, 1.29)	0.6054	0.80 (0.60, 1.05)	0.113
rs3027234 (CTC1)	0.99 (0.96, 1.03)	0.6562	0.91 (0.83, 1.01)	0.0727	0.97 (0.81, 1.16)	0.7358	0.99 (0.80, 1.24)	0.9556	0.87 (0.64, 1.19)	0.3911
rs8105767 (ZNF208)	1.01 (0.97, 1.04)	0.7455	1.00 (0.91, 1.10)	0.9359	0.91 (0.77, 1.08)	0.2863	0.94 (0.77, 1.16)	0.5843	0.90 (0.66, 1.22)	0.4935
rs755017 (RTEL1)	1.01 (0.97, 1.05)	0.7235	0.96 (0.84, 1.09)	0.5132	1.04 (0.83, 1.30)	0.7295	1.00 (0.76, 1.30)	0.9783	0.78 (0.51, 1.20)	0.2574
1. Censor date is November 30, 2015.
2. Reported HR corresponds to one standard deviation (sd) increase in GI-TL (one sd in GI-TL is approximately 1,200 basepairs).
3. Cox proportional hazard models were analyzed. All models were adjusted for age, sex, and genotyping PCs (1-10).
4. Utilized ICD-10 codes to identify each subgroup of deaths: Coronary artery disease (I20-I25), Cerebrovascular Disease (I6), Chronic Lower Respiratory Disease (J4), and Idiopathic Pulmonary Fibrosis (J84.1).

### Sheet: Table S4
Table S4. Association between genetically increased increased telomere length (GI-TL) and aging related traits using population-based inverse probability weights.
	SBP (mmHg)		DBP (mmHg)		PP (mmHg)		FEV1 (mL)		FVC (mL)
Weighting	βGI-TL (95% CI)	p	βGI-TL (95% CI)	p	βGI-TL (95% CI)	p	βGI-TL (95% CI)	p	βGI-TL (95% CI)	p
Unweighted	2.30 (1.73, 2.87)	2.9x10-15	0.77 (0.44, 1.10)	5.5x10-6	1.50 (1.11, 1.89)	5.2x10-14	34.72 (16.87, 52.58)	1.4x10-4	52.23 (30.07, 74.38)	3.8x10-6
UKB Source Population
Age	2.15 (1.60, 2.70)	1.7x10-14	0.77 (0.44, 1.10)	4.6x10-6	1.34 (0.98, 1.70)	4.8x10-13	33.23 (15.16, 51.30)	3.1x10-4	53.19 (30.69, 75.69)	3.6x10-6
Sex	2.26 (1.70, 2.83)	6.4x10-15	0.76 (0.43, 1.10)	6.7x10-6	1.47 (1.08, 1.85)	1.4x10-13	36.18 (18.03, 54.33)	9.4x10-5	54.57 (32.06, 77.08)	2.0x10-6
Health Survey of England 2008
Age	2.16 (1.61, 2.71)	1.6x10-14	0.77 (0.44, 1.10)	4.9x10-6	1.35 (0.99, 1.72)	4.2x10-13	33.49 (15.44, 51.55)	2.8x10-4	53.34 (30.85, 75.82)	3.3x10-6
Sex	2.28 (1.71, 2.85)	5.0x10-15	0.77 (0.43, 1.10)	6.3x10-6	1.48 (1.09, 1.86)	1.0x10-13	35.73 (17.67, 53.79)	1.1x10-4	53.85 (31.44, 76.25)	2.5x10-6
Smoking	2.35 (1.78, 2.92)	8.3x10-16	0.78 (0.45, 1.12)	4.0x10-6	1.53 (1.14, 1.92)	1.4x10-14	33.57 (15.49, 51.65)	2.7x10-4	51.43 (29.12, 73.74)	6.2x10-6
Hypertension	2.11 (1.56, 2.65)	3.2x10-14	0.75 (0.43, 1.07)	4.4x10-6	1.35 (0.98, 1.72)	6.9x10-13	37.63 (19.31, 55.96)	5.7x10-5	55.53 (32.76, 78.29)	1.7x10-6
Age+Sex	2.12 (1.57, 2.67)	4.0x10-14	0.77 (0.44, 1.10)	5.6x10-6	1.32 (0.95, 1.68)	1.4x10-12	34.70 (16.41, 52.99)	2.0x10-4	55.46 (32.70, 78.22)	1.8x10-6
Age+Sex+Smoking	2.22 (1.67, 2.77)	2.9x10-15	0.77 (0.44, 1.10)	5.1x10-6	1.40 (1.04, 1.77)	4.9x10-14	36.41 (18.00, 54.82)	1.1x10-4	57.50 (34.66, 80.33)	8.0x10-7
Age+Sex+Hypertension	2.00 (1.46, 2.53)	1.7x10-13	0.74 (0.42, 1.05)	6.6x10-6	1.24 (0.89, 1.59)	4.5x10-12	38.24 (19.40, 57.08)	6.9x10-5	59.05 (35.59, 82.51)	8.1x10-7
Age+Sex+Hypertension+Smoking	2.13 (1.60, 2.66)	4.3x10-15	0.75 (0.43, 1.07)	3.9x10-6	1.35 (0.99, 1.70)	7.0x10-14	39.12 (20.15, 58.08)	5.3x10-5	60.76 (37.22, 84.29)	4.2x10-7
1. Reported results for significant associations between GI-TL and aging-related traits [systolic blood pressure (SBP), diastolic blood pressure (DBP), pulse pressure (PP), forced expiratory volume (FEV1), forced vital capacity (FVC)].
2. Reported β corresponds to one standard deviation (sd) increase in GI-TL (one sd in GI-TL is approximately 1,200 basepairs).
3. Linear models were analyzed with inverse probability weights derived from UKB source population or the Health Survey of England (see Methods). All models were adjusted for age, sex, and genotyping PCs (1-10).

### Sheet: Table S5
Table S5. Causal effect estimates per standard deviation (sd) increase in telomere length (TL) using Mendelian Randomization (MR) approaches.
	Inverse variance weighted (IVW)		Maximum Likelihood (ML)		Weighted Median (WM)
	Estimate (95% CI)	p	Estimate (95% CI)	p	Estimate (95% CI)	p	MR-Egger Intercept (p)
Blood Pressure (mmHg)
SBP	2.30 (1.29, 3.30)	8.2x10-6	2.42 (1.37, 3.47)	6.3x10-6	2.11 (1.26, 2.96)	1.1x10-6	6.0x10-4
DBP	0.77 (0.30, 1.24)	1.3x10-3	0.80 (0.32, 1.28)	1.2x10-3	0.62 (0.18, 1.07)	5.8x10-3	5.3x10-2
PP	1.49 (0.54, 2.45)	2.2x10-3	1.65 (0.62, 2.67)	1.6x10-3	1.37 (0.75, 1.99)	1.4x10-5	6.8x10-2
Pulmonary Function (mL)
FEV1	34.68 (7.90, 61.47)	1.1x10-2	35.93 (8.53, 63.34)	1.0x10-2	50.60 (23.59, 77.60)	2.4x10-4	1.0x10-1
FVC	52.19 (18.22, 86.16)	2.6x10-3	54.27 (19.58, 88.97)	2.2x10-3	58.47 (23.91, 93.04)	9.2x10-4	6.6x10-2
1. Reported MR estimates for significant associations between GI-TL and aging-related traits [systolic blood pressure (SBP), diastolic blood pressure (DBP), pulse pressure (PP), forced expiratory volume (FEV1), forced vital capacity (FVC1)].
2. Reported MR estimate corresponds to one standard deviation (sd) increase in GI-TL (one sd in GI-TL is approximately 1,200 basepairs).

### Sheet: Table S6
Table S6. Results from analysis of simulated datasets examining of selection bias under no true effect of risk factor (TL) on outcome (systolic blood pressure [SBP]) (βx=0) and selection on outcome (yy).
Scenario 1: Confounders associated with increased effect on risk factor and outcome
		yu=0 (no confounder effect on selection probability)						yu=-1 (negative confounder effect on selection probability)						yu=1 (positive confounder effect on selection probability)
yy	OR	Mean	Median	SD	Median SE	Greater than observed (%)	Type I error rate (%)	Mean	Median	SD	Median SE	Greater than observed (%)	Type I error rate (%)	Mean	Median	SD	Median SE	Greater than observed (%)	Type I error rate (%)
-2	0.135335	0.0002	0.0001	0.0054	0.0055	0	0.047	-0.0001	-0.0001	0.005	0.005	0	0.047	0	0.0002	0.0065	0.0064	0	0.055
-1	0.367879	-0.0003	-0.0003	0.0067	0.0067	0	0.05	-0.0002	0	0.0058	0.0059	0	0.047	0.0001	0.0004	0.0068	0.007	0	0.051
-0.75	0.472367	0.0003	0.0004	0.007	0.0069	0	0.057	0.0002	0.0002	0.0061	0.0062	0	0.04	-0.0002	0	0.007	0.0071	0	0.056
-0.5	0.606531	-0.0001	0	0.0072	0.007	0	0.056	-0.0003	-0.0004	0.0064	0.0065	0	0.046	-0.0002	-0.0003	0.007	0.0071	0	0.05
0	1	0.0004	0.0004	0.0072	0.0071	0	0.048	-0.0003	-0.0003	0.0069	0.0069	0	0.046	0.0001	0.0002	0.007	0.0069	0	0.05
0.5	1.64872	0.0001	0.0001	0.007	0.007	0	0.053	0.0001	-0.0001	0.007	0.0071	0	0.051	-0.0004	-0.0004	0.0064	0.0065	0	0.05
0.75	2.117	-0.0004	-0.0003	0.0069	0.0069	0	0.058	-0.0001	-0.0001	0.0071	0.0071	0	0.049	-0.0001	0.0001	0.0064	0.0062	0	0.054
1	2.71828	-0.0003	-0.0001	0.0071	0.0067	0	0.07	0.0002	0.0007	0.0073	0.007	0	0.058	-0.0004	-0.0003	0.0059	0.0059	0	0.051
2	7.38906	0.0002	0.0001	0.0054	0.0055	0	0.044	-0.0001	0	0.0064	0.0064	0	0.049	0	-0.0002	0.005	0.005	0	0.048
Scenario 2: Confounders associated with decreased effect on risk factor and outcome
		yu=0 (no confounder effect on selection probability)						yu=-1 (negative confounder effect on selection probability)						yu=1 (positive confounder effect on selection probability)
yy	OR	Mean	Median	SD	Median SE	Greater than observed (%)	Type I error rate (%)	Mean	Median	SD	Median SE	Greater than observed (%)	Type I error rate (%)	Mean	Median	SD	Median SE	Greater than observed (%)	Type I error rate (%)
-2	0.135335	-0.0003	-0.0003	0.0055	0.0055	0	0.056	-0.0001	-0.0002	0.0065	0.0064	0	0.046	0	-0.0001	0.0049	0.005	0	0.047
-1	0.367879	-0.0002	-0.0005	0.0068	0.0067	0	0.051	0.0001	0.0001	0.0071	0.007	0	0.05	0.0001	0.0001	0.006	0.0059	0	0.053
-0.75	0.472367	-0.0002	-0.0002	0.007	0.0069	0	0.051	-0.0002	0.0001	0.0073	0.0071	0	0.059	0.0001	-0.0001	0.0061	0.0062	0	0.049
-0.5	0.606531	0.0002	0.0002	0.0067	0.007	0	0.047	0.0001	0.0003	0.0071	0.0071	0	0.048	-0.0002	-0.0005	0.0066	0.0065	0	0.061
0	1	0.0005	0.0006	0.0071	0.0071	0	0.057	-0.0002	-0.0001	0.0069	0.0069	0	0.051	0	0	0.0068	0.0069	0	0.045
0.5	1.64872	-0.0001	-0.0003	0.007	0.007	0	0.047	0	0.0003	0.0065	0.0065	0	0.056	-0.0001	-0.0001	0.0069	0.0071	0	0.047
0.75	2.117	-0.0001	0.0001	0.0067	0.0069	0	0.04	-0.0002	-0.0003	0.0061	0.0062	0	0.05	0	0.0002	0.007	0.0071	0	0.047
1	2.71828	-0.0001	-0.0001	0.0067	0.0067	0	0.049	-0.0004	-0.0005	0.0057	0.0059	0	0.05	-0.0005	-0.0006	0.0071	0.007	0	0.057
2	7.38906	0.0001	-0.0001	0.0056	0.0055	0	0.055	0.0001	0.0001	0.0051	0.005	0	0.051	0.0001	-0.0003	0.0063	0.0064	0	0.049
Scenario 3: Confounders associated with decreased effect on risk factor and increased effect on outcome
		yu=0 (no confounder effect on selection probability)						yu=-1 (negative confounder effect on selection probability)						yu=1 (positive confounder effect on selection probability)
yy	OR	Mean	Median	SD	Median SE	Greater than observed (%)	Type I error rate (%)	Mean	Median	SD	Median SE	Greater than observed (%)	Type I error rate (%)	Mean	Median	SD	Median SE	Greater than observed (%)	Type I error rate (%)
-2	0.135335	-0.0002	-0.0002	0.0054	0.0055	0	0.041	0.0002	0.0001	0.005	0.005	0	0.059	0.0003	-0.0001	0.0064	0.0064	0	0.061
-1	0.367879	0	0.0001	0.0066	0.0067	0	0.046	0.0002	0.0002	0.0057	0.0059	0	0.039	0.0002	0.0001	0.007	0.0071	0	0.056
-0.75	0.472367	0.0003	0.0003	0.0066	0.0069	0	0.04	-0.0003	-0.0004	0.0064	0.0062	0	0.064	-0.0004	-0.0004	0.0072	0.0071	0	0.047
-0.5	0.606531	0.0003	0.0003	0.0069	0.007	0	0.055	-0.0003	-0.0001	0.0066	0.0065	0	0.058	0.0001	0.0002	0.0071	0.0071	0	0.045
0	1	0.0001	0	0.007	0.0071	0	0.044	-0.0001	-0.0003	0.007	0.0069	0	0.05	0.0003	0.0001	0.007	0.0069	0	0.052
0.5	1.64872	-0.0003	-0.0005	0.0072	0.007	0	0.061	0.0002	-0.0001	0.0072	0.0071	0	0.045	0	-0.0001	0.0066	0.0065	0	0.051
0.75	2.117	0.0004	0.0006	0.007	0.0069	0	0.049	-0.0001	0	0.007	0.0071	0	0.054	0	0	0.0064	0.0062	0	0.059
1	2.71828	-0.0002	-0.0003	0.0067	0.0067	0	0.049	0.0001	-0.0001	0.0073	0.007	0	0.055	-0.0001	-0.0002	0.006	0.0059	0	0.045
2	7.38906	0.0001	-0.0001	0.0054	0.0055	0	0.043	0.0001	0.0001	0.0061	0.0064	0	0.042	0.0002	0.0001	0.0049	0.005	0	0.046
Scenario 4: Confounders associated with increased effect on risk factor and decreased effect on outcome
		yu=0 (no confounder effect on selection probability)						yu=-1 (negative confounder effect on selection probability)						yu=1 (positive confounder effect on selection probability)
yy	OR	Mean	Median	SD	Median SE	Greater than observed (%)	Type I error rate (%)	Mean	Median	SD	Median SE	Greater than observed (%)	Type I error rate (%)	Mean	Median	SD	Median SE	Greater than observed (%)	Type I error rate (%)
-2	0.135335	-0.0001	-0.0002	0.0055	0.0055	0	0.043	0.0002	0.0004	0.0064	0.0064	0	0.045	0.0001	0	0.0052	0.005	0	0.058
-1	0.367879	-0.0002	-0.0001	0.0067	0.0067	0	0.049	-0.0001	-0.0001	0.0071	0.007	0	0.053	-0.0003	-0.0003	0.0059	0.0059	0	0.052
-0.75	0.472367	0.0002	0.0003	0.0071	0.0069	0	0.057	0.0001	0.0004	0.0071	0.0071	0	0.055	-0.0002	-0.0002	0.0063	0.0062	0	0.056
-0.5	0.606531	-0.0003	-0.0002	0.0073	0.007	0	0.057	0.0001	0.0001	0.0069	0.0071	0	0.048	0	-0.0003	0.0063	0.0065	0	0.047
0	1	-0.0001	-0.0003	0.0071	0.0071	0	0.043	-0.0004	-0.0004	0.0066	0.0069	0	0.04	0	0.0002	0.0068	0.0069	0	0.045
0.5	1.64872	0.0002	0.0002	0.0071	0.007	0	0.051	0.0001	0	0.0066	0.0065	0	0.054	0.0002	0	0.0071	0.0071	0	0.058
0.75	2.117	-0.0001	-0.0003	0.0068	0.0069	0	0.044	0.0001	-0.0001	0.0061	0.0062	0	0.052	0	0	0.0069	0.0071	0	0.04
1	2.71828	0.0001	0.0002	0.0069	0.0067	0	0.05	0.0001	-0.0002	0.006	0.0059	0	0.064	-0.0002	-0.0002	0.007	0.007	0	0.051
2	7.38906	-0.0001	-0.0002	0.0054	0.0055	0	0.045	-0.0003	-0.0002	0.0051	0.005	0	0.06	0	-0.0005	0.0064	0.0064	0	0.063
1. Simulation sample size 10,000,000 (N), randomly selected 500,000 based on selection probability, and ran 1000 simulations.
2. Yy, OR, and Yu are the effect of the outcome on selection, the odds ratio corresponding to the effect of the outcome on selection, and the effect of the confounder on selection, respectively.
3. Mean, median, standard deviation (SD), and median standard error (SE) of causal effect estimate (computed from ratio estimate).
4. Type I error rate at 5%.
5. Observed effect for SBP was βx=0.12.

### Sheet: Table S7
Table S7. Results from analysis of simulated datasets examining selection bias under no true effect of risk factor (TL) on outcome (systolic blood pressure [SBP]) (βx=0) and selection on risk factor (yx).
Scenario 1: Confounders associated with increased effect on risk factor and outcome
		yu=0 (no confounder effect on selection probability)						yu=-1 (negative confounder effect on selection probability)						yu=1 (positive confounder effect on selection probability)
yx	OR	Mean	Median	SD	Median SE	Greater than observed (%)	Type I error rate (%)	Mean	Median	SD	Median SE	Greater than observed (%)	Type I error rate (%)	Mean	Median	SD	Median SE	Greater than observed (%)	Type I error rate (%)
-2	0.135335	-0.3335	-0.3335	0.012	0.0115	0	1	-0.3755	-0.3755	0.0114	0.0104	0	1	-0.0943	-0.0944	0.0103	0.0099	0	1
-1	0.367879	-0.055	-0.0548	0.0081	0.0077	0	1	-0.1555	-0.1556	0.0084	0.008	0	1	0.0172	0.0174	0.007	0.0072	0	0.67
-0.75	0.472367	-0.0241	-0.0239	0.0075	0.0074	0	0.899	-0.1036	-0.1037	0.0078	0.0075	0	1	0.0193	0.0193	0.0071	0.0071	0	0.777
-0.5	0.606531	-0.0083	-0.0082	0.0072	0.0072	0	0.201	-0.058	-0.058	0.0075	0.0072	0	1	0.0178	0.0178	0.0068	0.007	0	0.734
0	1	-0.0003	-0.0004	0.007	0.0071	0	0.042	0.0001	0.0001	0.0069	0.0069	0	0.051	-0.0003	-0.0006	0.0068	0.0069	0	0.052
0.5	1.64872	-0.0082	-0.0081	0.0072	0.0072	0	0.215	0.0187	0.0185	0.0067	0.0069	0	0.772	-0.058	-0.0579	0.0073	0.0072	0	1
0.75	2.117	-0.0238	-0.0235	0.0075	0.0074	0	0.894	0.0191	0.0191	0.0069	0.0071	0	0.771	-0.1031	-0.1031	0.0079	0.0075	0	1
1	2.71828	-0.0553	-0.0552	0.008	0.0077	0	1	0.0176	0.0177	0.0071	0.0072	0	0.694	-0.1554	-0.1557	0.0086	0.008	0	1
2	7.38906	-0.3322	-0.3319	0.0129	0.0115	0	1	-0.0939	-0.0937	0.0098	0.0099	0	1	-0.375	-0.3747	0.0114	0.0104	0	1
Scenario 2: Confounders associated with decreased effect on risk factor and outcome
		yu=0 (no confounder effect on selection probability)						yu=-1 (negative confounder effect on selection probability)						yu=1 (positive confounder effect on selection probability)
yx	OR	Mean	Median	SD	Median SE	Greater than observed (%)	Type I error rate (%)	Mean	Median	SD	Median SE	Greater than observed (%)	Type I error rate (%)	Mean	Median	SD	Median SE	Greater than observed (%)	Type I error rate (%)
-2	0.135335	-0.3324	-0.3322	0.0129	0.0115	0	1	-0.0941	-0.094	0.0102	0.0099	0	1	-0.3759	-0.3752	0.0109	0.0104	0	1
-1	0.367879	-0.0549	-0.0547	0.008	0.0077	0	1	0.0177	0.0178	0.0074	0.0072	0	0.668	-0.1549	-0.155	0.0084	0.008	0	1
-0.75	0.472367	-0.024	-0.0239	0.0075	0.0074	0	0.903	0.0191	0.0189	0.0068	0.0071	0	0.795	-0.1033	-0.1032	0.008	0.0075	0	1
-0.5	0.606531	-0.0084	-0.0084	0.0075	0.0072	0	0.24	0.0181	0.0184	0.0068	0.007	0	0.744	-0.058	-0.0583	0.0074	0.0072	0	1
0	1	0.0002	0.0002	0.0071	0.0071	0	0.053	0	-0.0001	0.0071	0.0069	0	0.063	0.0002	0.0004	0.0067	0.0069	0	0.05
0.5	1.64872	-0.0083	-0.0081	0.0073	0.0072	0	0.221	-0.0584	-0.0586	0.0075	0.0072	0	1	0.0178	0.0178	0.0069	0.007	0	0.723
0.75	2.117	-0.0242	-0.0242	0.0076	0.0074	0	0.899	-0.1036	-0.1036	0.0079	0.0075	0	1	0.0196	0.0196	0.007	0.0071	0	0.788
1	2.71828	-0.0551	-0.055	0.0077	0.0077	0	1	-0.1551	-0.1546	0.0084	0.008	0	1	0.0175	0.0175	0.0075	0.0072	0	0.677
2	7.38906	-0.3318	-0.3319	0.0126	0.0115	0	1	-0.3746	-0.374	0.0114	0.0104	0	1	-0.0943	-0.0935	0.0101	0.0099	0	1
Scenario 3: Confounders associated with decreased effect on risk factor and increased effect on outcome
		yu=0 (no confounder effect on selection probability)						yu=-1 (negative confounder effect on selection probability)						yu=1 (positive confounder effect on selection probability)
yx	OR	Mean	Median	SD	Median SE	Greater than observed (%)	Type I error rate (%)	Mean	Median	SD	Median SE	Greater than observed (%)	Type I error rate (%)	Mean	Median	SD	Median SE	Greater than observed (%)	Type I error rate (%)
-2	0.135335	0.3335	0.3337	0.0129	0.0115	1	1	0.0938	0.0937	0.0103	0.0099	0.002	1	0.3749	0.3747	0.0115	0.0104	1	1
-1	0.367879	0.0549	0.055	0.0083	0.0077	0	1	-0.0176	-0.0176	0.0071	0.0072	0	0.683	0.1551	0.1551	0.0085	0.008	1	1
-0.75	0.472367	0.0237	0.0237	0.0075	0.0074	0	0.888	-0.0197	-0.0198	0.0066	0.0071	0	0.797	0.1032	0.103	0.0078	0.0075	0.021	1
-0.5	0.606531	0.0081	0.0078	0.0074	0.0072	0	0.205	-0.0184	-0.0185	0.0065	0.007	0	0.78	0.0585	0.0585	0.0074	0.0072	0	1
0	1	0	0.0001	0.0069	0.0071	0	0.041	-0.0001	-0.0003	0.0069	0.0069	0	0.053	0.0003	0	0.007	0.0069	0	0.06
0.5	1.64872	0.0081	0.0082	0.0073	0.0072	0	0.194	0.0583	0.0582	0.0071	0.0072	0	1	-0.0176	-0.0176	0.0067	0.007	0	0.726
0.75	2.117	0.0238	0.0235	0.0073	0.0074	0	0.898	0.1032	0.1032	0.0078	0.0075	0.014	1	-0.0198	-0.0197	0.0072	0.007	0	0.799
1	2.71828	0.0547	0.0548	0.0077	0.0077	0	1	0.1546	0.1546	0.0084	0.008	1	1	-0.0172	-0.0176	0.0069	0.0072	0	0.657
2	7.38906	0.3327	0.3326	0.0131	0.0115	1	1	0.3754	0.3754	0.0115	0.0104	1	1	0.0941	0.0944	0.0104	0.0099	0.004	1
Scenario 4: Confounders associated with increased effect on risk factor and decreased effect on outcome
		yu=0 (no confounder effect on selection probability)						yu=-1 (negative confounder effect on selection probability)						yu=1 (positive confounder effect on selection probability)
yx	OR	Mean	Median	SD	Median SE	Greater than observed (%)	Type I error rate (%)	Mean	Median	SD	Median SE	Greater than observed (%)	Type I error rate (%)	Mean	Median	SD	Median SE	Greater than observed (%)	Type I error rate (%)
-2	0.135335	0.3327	0.3322	0.0123	0.0115	1	1	0.3743	0.3738	0.0117	0.0104	1	1	0.0938	0.0942	0.0105	0.0099	0.007	1
-1	0.367879	0.0554	0.0552	0.0077	0.0077	0	1	0.1555	0.1555	0.0083	0.008	1	1	-0.0175	-0.0176	0.0073	0.0072	0	0.676
-0.75	0.472367	0.0242	0.0243	0.0074	0.0074	0	0.904	0.1033	0.1033	0.0079	0.0075	0.015	1	-0.02	-0.0199	0.007	0.0071	0	0.814
-0.5	0.606531	0.0081	0.0076	0.0072	0.0072	0	0.2	0.0582	0.0582	0.0073	0.0072	0	1	-0.0181	-0.0181	0.0069	0.007	0	0.75
0	1	0.0001	-0.0001	0.0071	0.0071	0	0.055	-0.0001	-0.0001	0.007	0.0069	0	0.056	-0.0001	0.0002	0.007	0.0069	0	0.052
0.5	1.64872	0.0081	0.0083	0.0071	0.0072	0	0.199	-0.0181	-0.018	0.0067	0.007	0	0.753	0.0586	0.0587	0.0076	0.0072	0	1
0.75	2.117	0.0239	0.0239	0.0073	0.0074	0	0.907	-0.0193	-0.0196	0.0071	0.0071	0	0.789	0.1034	0.1035	0.0078	0.0075	0.016	1
1	2.71828	0.0554	0.0553	0.0077	0.0077	0	1	-0.0176	-0.0173	0.0072	0.0072	0	0.68	0.1556	0.1558	0.0083	0.008	1	1
2	7.38906	0.3328	0.3333	0.0128	0.0115	1	1	0.0941	0.0944	0.0103	0.0099	0.003	1	0.3756	0.3757	0.0112	0.0104	1	1
1. Simulation sample size 10,000,000 (N), randomly selected 500,000 based on selection probability, and ran 1000 simulations.
2. Yx, OR, and Yu are the effect of the risk factor on selection, the odds ratio corresponding to the effect of the risk factor on selection, and the effect of the confounder on selection, respectively.
3. Mean, median, standard deviation (SD), and median standard error (SE) of causal effect estimate (computed from ratio estimate).
4. Type I error rate at 5%.
5. Observed effect for SBP was βx=0.12.

### Sheet: Table S8 
Table S8. Results from analysis of simulated datasets examining selection bias under true effect of risk factor (TL) on outcome (systolic blood pressure [SBP]) (βx=0.12) and selection on outcome (yy).
Scenario 1: Confounders associated with increased effect on risk factor and outcome
		yu=0 (no confounder effect on selection probability)					yu=-1 (negative confounder effect on selection probability)					yu=1 (positive confounder effect on selection probability)
yy	OR	Mean	Median	SD	Median SE	Empirical Power (%)	Mean	Median	SD	Median SE	Empirical Power (%)	Mean	Median	SD	Median SE	Empirical Power (%)
-2	0.1	0.0706	0.0706	0.0056	0.0058	1	0.0757	0.0756	0.0051	0.0053	1	0.0814	0.0814	0.0063	0.0068	1
-1	0.4	0.1071	0.1071	0.0068	0.0071	1	0.0984	0.0982	0.0057	0.0062	1	0.117	0.1171	0.0071	0.0075	1
-0.75	0.5	0.1142	0.1141	0.007	0.0073	1	0.105	0.1051	0.006	0.0065	1	0.1195	0.1197	0.0069	0.0075	1
-0.5	0.6	0.1181	0.118	0.0073	0.0075	1	0.1116	0.1117	0.0062	0.0068	1	0.1207	0.1205	0.0072	0.0075	1
0	1	0.1198	0.12	0.0071	0.0075	1	0.1199	0.12	0.0069	0.0073	1	0.1203	0.1203	0.0068	0.0073	1
0.5	1.6	0.1178	0.1181	0.007	0.0075	1	0.1212	0.1213	0.007	0.0075	1	0.1114	0.1114	0.0065	0.0068	1
0.75	2.1	0.1145	0.1145	0.0071	0.0073	1	0.1195	0.1193	0.0067	0.0075	1	0.1046	0.1045	0.0062	0.0065	1
1	2.7	0.1071	0.1072	0.0066	0.0071	1	0.117	0.1169	0.0069	0.0075	1	0.0979	0.098	0.0059	0.0062	1
2	7.4	0.0709	0.0707	0.0055	0.0058	1	0.082	0.082	0.0067	0.0068	1	0.0754	0.0754	0.0051	0.0053	1
Scenario 2: Confounders associated with decreased effect on risk factor and outcome
		yu=0 (no confounder effect on selection probability)					yu=-1 (negative confounder effect on selection probability)					yu=1 (positive confounder effect on selection probability)
yy	OR	Mean	Median	SD	Median SE	Empirical Power (%)	Mean	Median	SD	Median SE	Empirical Power (%)	Mean	Median	SD	Median SE	Empirical Power (%)
-2	0.1	0.0705	0.0707	0.0056	0.0058	1	0.0819	0.082	0.0065	0.0068	1	0.0754	0.0755	0.0051	0.0053	1
-1	0.4	0.1072	0.1071	0.0065	0.0071	1	0.1165	0.1164	0.0071	0.0075	1	0.098	0.0982	0.0059	0.0062	1
-0.75	0.5	0.1143	0.1142	0.007	0.0073	1	0.1195	0.1196	0.0069	0.0075	1	0.1047	0.1049	0.0062	0.0065	1
-0.5	0.6	0.1184	0.1185	0.0068	0.0075	1	0.1206	0.1206	0.0068	0.0075	1	0.1116	0.1116	0.0063	0.0068	1
0	1	0.1201	0.12	0.0073	0.0075	1	0.1199	0.1202	0.007	0.0073	1	0.1199	0.1196	0.0068	0.0073	1
0.5	1.6	0.118	0.1181	0.0071	0.0075	1	0.1113	0.1115	0.0064	0.0068	1	0.1211	0.1212	0.007	0.0075	1
0.75	2.1	0.1139	0.1136	0.0068	0.0073	1	0.1048	0.1048	0.0061	0.0065	1	0.12	0.1199	0.0071	0.0075	1
1	2.7	0.107	0.1072	0.0066	0.0071	1	0.0981	0.0983	0.006	0.0062	1	0.1169	0.1169	0.0067	0.0075	1
2	7.4	0.0709	0.071	0.0055	0.0058	1	0.0755	0.0756	0.0051	0.0053	1	0.082	0.0822	0.0062	0.0068	1
Scenario 3: Confounders associated with decreased effect on risk factor and increased effect on outcome
		yu=0 (no confounder effect on selection probability)					yu=-1 (negative confounder effect on selection probability)					yu=1 (positive confounder effect on selection probability)
yy	OR	Mean	Median	SD	Median SE	Empirical Power (%)	Mean	Median	SD	Median SE	Empirical Power (%)	Mean	Median	SD	Median SE	Empirical Power (%)
-2	0.135335	0.0744	0.0743	0.0052	0.0052	1	0.0756	0.0758	0.0047	0.0047	1	0.0889	0.0888	0.0065	0.0061	1
-1	0.367879	0.1094	0.1093	0.0065	0.0064	1	0.0993	0.0991	0.0057	0.0056	1	0.1178	0.118	0.0069	0.0067	1
-0.75	0.472367	0.1156	0.1156	0.007	0.0065	1	0.1058	0.1058	0.006	0.0059	1	0.1206	0.1203	0.0072	0.0067	1
-0.5	0.606531	0.1183	0.1184	0.007	0.0066	1	0.1121	0.1122	0.0067	0.0061	1	0.1214	0.1214	0.0069	0.0067	1
0	1	0.1201	0.1202	0.0068	0.0067	1	0.1202	0.1202	0.0069	0.0065	1	0.1202	0.1206	0.0068	0.0065	1
0.5	1.64872	0.118	0.1178	0.007	0.0066	1	0.1214	0.1213	0.0071	0.0067	1	0.1117	0.1117	0.0064	0.0061	1
0.75	2.117	0.1149	0.1151	0.0071	0.0065	1	0.1201	0.12	0.007	0.0067	1	0.1057	0.1056	0.0058	0.0059	1
1	2.71828	0.109	0.1091	0.0067	0.0064	1	0.1177	0.1176	0.0073	0.0067	1	0.099	0.099	0.0058	0.0056	1
2	7.38906	0.0745	0.0745	0.0053	0.0052	1	0.089	0.0889	0.0062	0.0061	1	0.0756	0.0755	0.0047	0.0047	1
Scenario 4: Confounders associated with increased effect on risk factor and decreased effect on outcome
		yu=0 (no confounder effect on selection probability)					yu=-1 (negative confounder effect on selection probability)					yu=1 (positive confounder effect on selection probability)
yy	OR	Mean	Median	SD	Median SE	Empirical Power (%)	Mean	Median	SD	Median SE	Empirical Power (%)	Mean	Median	SD	Median SE	Empirical Power (%)
-2	0.135335	0.0745	0.0745	0.0055	0.0052	1	0.0889	0.0891	0.0065	0.0061	1	0.0755	0.0755	0.0049	0.0047	1
-1	0.367879	0.1096	0.1091	0.0067	0.0064	1	0.1179	0.1179	0.0068	0.0067	1	0.099	0.0991	0.0059	0.0056	1
-0.75	0.472367	0.1154	0.1151	0.0068	0.0065	1	0.1203	0.1203	0.0068	0.0067	1	0.1058	0.1057	0.0061	0.0059	1
-0.5	0.606531	0.1181	0.1183	0.007	0.0066	1	0.1213	0.1213	0.007	0.0067	1	0.1121	0.1121	0.0066	0.0061	1
0	1	0.1199	0.1196	0.0071	0.0067	1	0.1199	0.1194	0.0068	0.0065	1	0.1203	0.1205	0.007	0.0065	1
0.5	1.64872	0.1181	0.1182	0.007	0.0066	1	0.1122	0.1123	0.0066	0.0061	1	0.1214	0.1214	0.007	0.0067	1
0.75	2.117	0.1152	0.1155	0.0066	0.0065	1	0.106	0.1058	0.0062	0.0059	1	0.1205	0.1206	0.0072	0.0067	1
1	2.71828	0.1097	0.1097	0.0069	0.0064	1	0.0993	0.0994	0.0057	0.0056	1	0.1177	0.1178	0.007	0.0067	1
2	7.38906	0.0744	0.0741	0.0053	0.0052	1	0.0758	0.0759	0.0047	0.0047	1	0.0888	0.0888	0.0066	0.0061	1
1. Simulation sample size 10,000,000 (N), randomly selected 500,000 based on selection probability, and ran 1000 simulations.
2. Yy, OR, and Yu are the effect of the outcome on selection, the odds ratio corresponding to the effect of the outcome on selection, and the effect of the confounder on selection, respectively.
3. Mean, median, standard deviation (SD), and median standard error (SE) of causal effect estimate (computed from ratio estimate).
4. Empirical power set at 5% to reject null causal hypothesis.

### Sheet: Table S9
Table S9. Results from analysis of simulated datasets examining selection bias under true effect of risk factor (TL) on outcome (systolic blood pressure [SBP]) (βx=0.12) and selection on risk factor (yx).
Scenario 1: Confounders associated with increased effect on risk factor and outcome
		yu=0 (no confounder effect on selection probability)					yu=-1 (negative confounder effect on selection probability)					yu=1 (positive confounder effect on selection probability)
yx	OR	Mean	Median	SD	Median SE	Empirical Power (%)	Mean	Median	SD	Median SE	Empirical Power (%)	Mean	Median	SD	Median SE	Empirical Power (%)
-2	0.135335	-0.2127	-0.2125	0.0125	0.0116	1	-0.2547	-0.2547	0.0109	0.0104	1	0.0261	0.0264	0.0103	0.0104	0.715
-1	0.367879	0.0646	0.0645	0.0078	0.0082	1	-0.0356	-0.0357	0.0084	0.0082	0.995	0.1374	0.1377	0.0072	0.0077	1
-0.75	0.472367	0.0964	0.0964	0.0074	0.0078	1	0.0168	0.0169	0.0077	0.0078	0.588	0.1394	0.1393	0.0069	0.0075	1
-0.5	0.606531	0.1124	0.1125	0.0072	0.0076	1	0.0616	0.0618	0.0073	0.0075	1	0.138	0.1382	0.0069	0.0074	1
0	1	0.1202	0.1205	0.0069	0.0075	1	0.1199	0.12	0.0069	0.0073	1	0.1195	0.1196	0.0067	0.0073	1
0.5	1.64872	0.112	0.1118	0.0074	0.0076	1	0.1381	0.1381	0.0067	0.0074	1	0.0621	0.0621	0.0073	0.0075	1
0.75	2.117	0.0962	0.0961	0.0075	0.0078	1	0.1394	0.1393	0.0068	0.0075	1	0.0167	0.0168	0.0075	0.0078	0.59
1	2.71828	0.0646	0.0646	0.0078	0.0082	1	0.1372	0.1372	0.0071	0.0077	1	-0.0354	-0.0352	0.0082	0.0082	0.992
2	7.38906	-0.2132	-0.2128	0.0128	0.0116	1	0.0256	0.0257	0.01	0.0104	0.698	-0.2555	-0.2556	0.0109	0.0104	1
Scenario 2: Confounders associated with decreased effect on risk factor and outcome
		yu=0 (no confounder effect on selection probability)					yu=-1 (negative confounder effect on selection probability)					yu=1 (positive confounder effect on selection probability)
yx	OR	Mean	Median	SD	Median SE	Empirical Power (%)	Mean	Median	SD	Median SE	Empirical Power (%)	Mean	Median	SD	Median SE	Empirical Power (%)
-2	0.135335	-0.2128	-0.2127	0.0124	0.0116	1	0.0253	0.025	0.0103	0.0104	0.688	-0.2551	-0.2553	0.0117	0.0104	1
-1	0.367879	0.0647	0.0649	0.0079	0.0082	1	0.1372	0.1371	0.0069	0.0077	1	-0.0351	-0.0349	0.0081	0.0082	0.985
-0.75	0.472367	0.096	0.0963	0.0073	0.0078	1	0.1395	0.1395	0.0068	0.0075	1	0.0167	0.017	0.0078	0.0078	0.577
-0.5	0.606531	0.1115	0.1115	0.0073	0.0076	1	0.138	0.138	0.0067	0.0074	1	0.0616	0.0619	0.007	0.0075	1
0	1	0.1198	0.12	0.0071	0.0075	1	0.1198	0.1197	0.0069	0.0073	1	0.1197	0.1198	0.0066	0.0073	1
0.5	1.64872	0.1122	0.1122	0.007	0.0076	1	0.0614	0.0617	0.0071	0.0075	1	0.1379	0.1377	0.0067	0.0074	1
0.75	2.117	0.0958	0.0958	0.0076	0.0078	1	0.0168	0.0169	0.0076	0.0078	0.584	0.1392	0.139	0.007	0.0075	1
1	2.71828	0.0653	0.0656	0.008	0.0082	1	-0.0347	-0.0345	0.0083	0.0082	0.985	0.1377	0.1379	0.007	0.0077	1
2	7.38906	-0.2124	-0.2124	0.0123	0.0116	1	-0.2555	-0.2552	0.0118	0.0104	1	0.0265	0.0263	0.0102	0.0104	0.73
Scenario 3: Confounders associated with decreased effect on risk factor and increased effect on outcome
		yu=0 (no confounder effect on selection probability)					yu=-1 (negative confounder effect on selection probability)					yu=1 (positive confounder effect on selection probability)
yx	OR	Mean	Median	SD	Median SE	Empirical Power (%)	Mean	Median	SD	Median SE	Empirical Power (%)	Mean	Median	SD	Median SE	Empirical Power (%)
-2	0.135335	0.4525	0.4521	0.0126	0.0113	1	0.2144	0.2142	0.0101	0.0095	1	0.4952	0.4951	0.0112	0.0104	1
-1	0.367879	0.1746	0.1743	0.0079	0.0074	1	0.1024	0.1025	0.0068	0.0068	1	0.2753	0.2756	0.0082	0.0078	1
-0.75	0.472367	0.1438	0.1437	0.0074	0.007	1	0.1005	0.1006	0.0067	0.0066	1	0.2232	0.2232	0.008	0.0073	1
-0.5	0.606531	0.128	0.1279	0.0069	0.0068	1	0.1019	0.1019	0.0071	0.0066	1	0.1781	0.178	0.0073	0.0069	1
0	1	0.1199	0.1198	0.0072	0.0067	1	0.1204	0.1204	0.007	0.0065	1	0.12	0.1198	0.0068	0.0065	1
0.5	1.64872	0.1277	0.1276	0.0075	0.0068	1	0.1787	0.1787	0.0072	0.0069	1	0.102	0.1019	0.007	0.0066	1
0.75	2.117	0.1438	0.1438	0.0074	0.007	1	0.2234	0.2231	0.0077	0.0073	1	0.1005	0.1004	0.0071	0.0066	1
1	2.71828	0.1748	0.1748	0.0078	0.0074	1	0.2756	0.2756	0.0081	0.0078	1	0.1026	0.1024	0.0069	0.0068	1
2	7.38906	0.4534	0.4529	0.0123	0.0113	1	0.496	0.4959	0.0112	0.0104	1	0.2137	0.2139	0.01	0.0095	1
Scenario 4: Confounders associated with increased effect on risk factor and decreased effect on outcome
		yu=0 (no confounder effect on selection probability)					yu=-1 (negative confounder effect on selection probability)					yu=1 (positive confounder effect on selection probability)
yx	OR	Mean	Median	SD	Median SE	Empirical Power (%)	Mean	Median	SD	Median SE	Empirical Power (%)	Mean	Median	SD	Median SE	Empirical Power (%)
-2	0.135335	0.4522	0.4522	0.0119	0.0113	1	0.4955	0.4957	0.0112	0.0104	1	0.214	0.2139	0.0102	0.0095	1
-1	0.367879	0.1756	0.176	0.0077	0.0074	1	0.2754	0.2756	0.0084	0.0078	1	0.1026	0.1023	0.0071	0.0068	1
-0.75	0.472367	0.1436	0.1436	0.0073	0.007	1	0.2233	0.2233	0.0076	0.0073	1	0.1007	0.1007	0.0069	0.0066	1
-0.5	0.606531	0.1282	0.128	0.0071	0.0068	1	0.178	0.1778	0.0075	0.0069	1	0.1018	0.1018	0.0069	0.0066	1
0	1	0.1199	0.12	0.0072	0.0067	1	0.1199	0.1198	0.0067	0.0065	1	0.12	0.12	0.0069	0.0065	1
0.5	1.64872	0.1281	0.1282	0.0072	0.0068	1	0.1018	0.1018	0.0068	0.0066	1	0.1786	0.1785	0.0072	0.0069	1
0.75	2.117	0.1438	0.1436	0.0073	0.007	1	0.1004	0.1003	0.007	0.0066	1	0.2234	0.2233	0.0076	0.0073	1
1	2.71828	0.1755	0.1752	0.0077	0.0074	1	0.1023	0.102	0.0072	0.0068	1	0.2753	0.2756	0.0085	0.0078	1
2	7.38906	0.4526	0.4522	0.0122	0.0113	1	0.2134	0.2131	0.0103	0.0095	1	0.4954	0.4952	0.0111	0.0104	1
1. Simulation sample size 10,000,000 (N), randomly selected 500,000 based on selection probability, and ran 1000 simulations.
2. Yx, OR, and Yu are the effect of the risk factor on selection, the odds ratio corresponding to the effect of the risk factor on selection, and the effect of the confounder on selection, respectively.
3. Mean, median, standard deviation (SD), and median standard error (SE) of causal effect estimate (computed from ratio estimate).
4. Empirical power set at 5% to reject null causal hypothesis.
